# Common and lifestyle-specific traits of mycorrhiza-associated metabolite alterations in plant roots reflects strategies of root-mycorrhizal interactions

**DOI:** 10.1101/2022.01.27.478019

**Authors:** Mengxue Xia, Vidya Suseela, M. Luke McCormack, Peter G. Kennedy, Nishanth Tharayil

**Affiliations:** Department of Plant & Environmental Sciences, Clemson University, Clemson, SC 29634, USA; Center for Tree Science, The Morton Arboretum, Lisle, IL 60523, USA; Department of Plant and Microbial Biology, University of Minnesota, St Paul, MN 55108, USA

## Abstract

Convergent patterns in morphological and genetic traits of mycorrhizas have been well-documented and reflect common selection forces that define mycorrhizas. However, generalizable patterns of mycorrhiza-associated chemical alterations, which are immediately linked to plant and fungal strategies for successful symbiosis, have yet to be emerged. Comparing root metabolomes of phylogenetically-diverse plants inoculated by mycorrhizal fungi across two major lifestyles (arbuscular- *vs*. ecto-mycorrhizas), our study uncovers metabolite changes unique to each mycorrhizal lifestyle and those common across plant-mycorrhizal combinations irrespective of lifestyles. Arbuscular and ecto- mycorrhizal colonized roots accumulated different sets of carbohydrates, indicating unique carbon partitioning strategies: particularly, arbuscular mycorrhizal roots accumulated cyclic polyols inaccessible for symbionts, suggesting tighter regulation of plants in carbon partitioning. Mycorrhizas also altered specialized metabolism, featuring frequent increases of flavan-3-ols and decreases of flavanols irrespective of mycorrhizal lifestyles, suggesting tactical reconfiguration of specialized metabolites to facilitate/contain symbiosis. Our data show for the first time, to our knowledge, that part of the root metabolite alterations by mycorrhizas were relatively common across plant-mycorrhizal systems, highlighting their potentially critical regulatory and evolutionary role for successful symbiosis. This commonality appears robust to phylogenetic diversity of host plants and thus may be widespread in land plants. Our findings offer future research venues to elucidate the finer roles of these common traits of mycorrhiza-associated metabolite alterations and thus help to eventually develop a comprehensive understanding of this omnipresent plant-fungus partnership.
