## Supplemental Table 2 for "Common and lifestyle-specific traits of mycorrhiza-associated metabolite alterations in plant roots reflects strategies of root-mycorrhizal interactions"

### Sheet: Table S2
Table S2 Data file of the putatively annotated metabolites
aTwo analyticla methods were used to chemical characterization: gas chromatography-quadrupole time of flight mass spectrometry (GC-QTOF-MS) and UHPLC Orbitrap Fusion Tribrid Mass Spectrometer (UHPLC-Orbitrap-MS/MS).
bThe kovats retention index (RI) built on n-alkanes standards (C10-C34) was shown for the GC-QTOF-MS analysis, and the retention time was shown for the UHPLC-Orbitrap-MS/MS. Multiple retention parameters separated by / refer to the putatively identified isomers grouped in one row.
cFor the theority mass, the monoisotopic mass from the most abundant isotop (based on Pubchem) was shown for the GC-QTOF-MS analysis, and the mass of the molecular ion ([M-H]-1, unless otherwise stated) calculated from the most abundant isotop of the compound (based on Pubchem or Compound Discoverer 3.2) was shown for the UHPLC-Orbitrap-MS/MS.
dFor mass to charge ratio (m/z), m/z characteristics were listed for the GC-QTOF-MS analysis, with the dominant fragment listed after the comma. The accurate mass of the molecular ion (MS1) was listed for the UHPLC-Orbitrap-MS/MS. In addition, both the accurate mass of the molecular ion (MS1) and that of the aglycone/backbone (MS2) were shown for the derivatives of phenolic compounds.
eThe list of authentic standards is listed in Method S2.
fFor MS-DIAL metabolomics, specifically, we used 'All records with Kovats RI (9062 unique compounds)', with 28,220 records in total, from the MS-DIAL metabolomics MSP spectral kit containing EI-MS, MS/MS, and CCS values. See http://prime.psc.riken.jp/compms/msdial/main.html. The EI similarity is >80%. The mzCloud library database is available at https://www.mzcloud.org. The match score that incop…
gThe list of the full refernece is shown after the table.
h Levels of confidence defined by the the Metabolomics Standards Initiative (MSI, Sumner et al., 2007)
Metabolite	Chemical class	Analytical methoda	Retention characteristics		Therotical massc	Mass to charge ratio (m/z)d	Identification
			Type	Retention parameterb			Authentic standarde	Databasef	Literatureg	MSI Confidence levelh
Fructose	Hexoes	GC-QTOF-MS	RI	1906/1916	180.063	217/277/307/364/335, 103	🗸	MS-DIAL metabolomics	Schweiger et al., 2014	1
Galactose	Hexoes	GC-QTOF-MS	RI	1927/1950	180.063	160/205/217/229, 319	🗸	MS-DIAL metabolomics	Schweiger et al., 2014	1
Glucose	Hexoes	GC-QTOF-MS	RI	1933/1953	180.063	160/205/217/229, 319	🗸	MS-DIAL metabolomics	Schweiger et al., 2014	1
Rhamnose	Hexoes	GC-QTOF-MS	RI	1746	164.068	160/219/233/277, 117		MS-DIAL metabolomics		2
Fucose	Hexoes	GC-QTOF-MS	RI	1768	164.068	160/219/233/277, 117		MS-DIAL metabolomics		2
Mannose	Hexoes	GC-QTOF-MS	RI	1921	180.063	160/205/217/229, 319		MS-DIAL metabolomics		2
Xylose	Pentose	GC-QTOF-MS	RI	1685	150.053	103/189/277/307, 217	🗸	MS-DIAL metabolomics		1
Arabinose	Pentose	GC-QTOF-MS	RI	1690	150.053	189/217/277/307, 103	🗸	MS-DIAL metabolomics		1
Ribose	Pentose	GC-QTOF-MS	RI	1704	150.053	103/189/277/307, 217	🗸	MS-DIAL metabolomics		1
myo-Inositol	Cyclic polyols	GC-QTOF-MS	RI	2130	150.053	129/191/265/305/318/432, 217		MS-DIAL metabolomics	Schweiger et al., 2014	2
Inositol	Cyclic polyols	GC-QTOF-MS	RI	2066	180.063	129/191/265/305/318/432, 217		MS-DIAL metabolomics		2
Pinitol	Cyclic polyols	GC-QTOF-MS	RI	1865	180.063	133/191/260/305/318/433, 217		MS-DIAL metabolomics	Schweiger et al., 2014	2
Ononitol	Cyclic polyols	GC-QTOF-MS	RI	1999	180.063	133/191/260/305/318/433, 217		MS-DIAL metabolomics	Schweiger et al., 2014	2
O-methyl inositol	Cyclic polyols	GC-QTOF-MS	RI	1991	194.079	133/191/260/305/318/433, 217		MS-DIAL metabolomics		2
Iso-erythritol	Acylic polyols	GC-QTOF-MS	RI	1530	122.058	103/117/189/205/307/319, 217	🗸	MS-DIAL metabolomics		1
Glucose-1-phosphate	Carbohydrate conjugates	GC-QTOF-MS	RI	1789	260.03	191/203/232/305, 217		MS-DIAL metabolomics		2
Xylitol	Acylic polyols	GC-QTOF-MS	RI	1736	152.068	103/117/189/205/307/319, 217	🗸	MS-DIAL metabolomics		1
Arabitol	Acylic polyols	GC-QTOF-MS	RI	1748	152.068	103/117/189/205/307/319, 217	🗸	MS-DIAL metabolomics		1
Mannitol	Acylic polyols	GC-QTOF-MS	RI	1967	182.079	103/117/157/205/217/307, 319	🗸	MS-DIAL metabolomics	Schweiger et al., 2014	1
Sorbitol	Acylic polyols	GC-QTOF-MS	RI	1975	182.079	103/117/157/205/217/307, 319	🗸	MS-DIAL metabolomics	Schweiger et al., 2014	1
Galactitol	Acylic polyols	GC-QTOF-MS	RI	1979	182.079	103/117/191/205/307/319, 217	🗸	MS-DIAL metabolomics		1
Ribitol	Acylic polyols	GC-QTOF-MS	RI	1753	152.068	103/129/189/205/307/319, 217	🗸	MS-DIAL metabolomics		1
Maltitol	Acylic polyols	GC-QTOF-MS	RI	2901	344.132	191/204/217/271/345, 361	🗸	MS-DIAL metabolomics		1
Sucrose	Disacchrides	GC-QTOF-MS	RI	2704	342.116	169/217/243/271/437/451, 361	🗸	MS-DIAL metabolomics	Schweiger et al., 2014	1
Raffinose	Trisaccharide	GC-QTOF-MS	RI	3381	504.169	169/217/243/271/437/451, 361		MS-DIAL metabolomics		2
Trehalose	Disacchrides	GC-QTOF-MS	RI	2807	378.137	169/191/204/271/319/331, 361		MS-DIAL metabolomics	Vogel et al., 2001	2
Cystine	Amino acids	GC-QTOF-MS	RI	2323	240.024	100/146/266/411, 218	🗸	MS-DIAL metabolomics		1
Methionine	Amino acids	GC-QTOF-MS	RI	1530	149.051	128/219/293, 176	🗸	MS-DIAL metabolomics		1
Tryptophan	Amino acids	GC-QTOF-MS	RI	2215	204.09	100/130/231, 218		MS-DIAL metabolomics		2
Asparagine	Amino acids	GC-QTOF-MS	RI	1636	132.054	100/115/216/307, 188		MS-DIAL metabolomics		2
Aspartic acid (Aspartate)	Amino acids	GC-QTOF-MS	RI	1539	133.038	100/117/188/202/218, 232	🗸	MS-DIAL metabolomics		1
Glutamic acid (Glutamate)	Amino acids	GC-QTOF-MS	RI	1640	147.053	128/156/230/348, 246	🗸	MS-DIAL metabolomics		1
Glutamine	Amino acids	GC-QTOF-MS	RI	1788	146.069	139/203/245/347, 156		MS-DIAL metabolomics		2
Threonine	Amino acids	GC-QTOF-MS	RI	1400	119.058	101/117/129/291, 219	🗸	MS-DIAL metabolomics		1
Lysine	Amino acids	GC-QTOF-MS	RI	1939	146.106	174/200/230/317, 156	🗸	MS-DIAL metabolomics		1
Phenylalanine	Amino acids	GC-QTOF-MS	RI	1649	165.079	91/100/192/266, 218	🗸	MS-DIAL metabolomics		1
Proline	Amino acids	GC-QTOF-MS	RI	1305	115.063	143/144/216, 142	🗸	MS-DIAL metabolomics		1
Tyrosine	Amino acids	GC-QTOF-MS	RI	1958	181.074	100/280/354/382, 218	🗸	MS-DIAL metabolomics		1
Isoleucine	Amino acids	GC-QTOF-MS	RI	1302	131.095	100/133/218/260, 158	🗸	MS-DIAL metabolomics		1
Leucine	Amino acids	GC-QTOF-MS	RI	1280	131.095	102/232/260, 158	🗸	MS-DIAL metabolomics		1
Ornithine	Amino acids	GC-QTOF-MS	RI	1636	132.09	102/115/128/162/216/243/348, 142		MS-DIAL metabolomics		2
Arginine	Amino acids	GC-QTOF-MS	RI	1839	174.112	115/142/218/256, 157	🗸	MS-DIAL metabolomics		1
Valine	Amino acids	GC-QTOF-MS	RI	1224	117.079	100/218/246, 144	🗸	MS-DIAL metabolomics		1
Glycine	Amino acids	GC-QTOF-MS	RI	1316	75.032	100/133/248, 174	🗸	MS-DIAL metabolomics		1
Serine	Amino acids	GC-QTOF-MS	RI	1372	105.043	100/188/218, 204	🗸	MS-DIAL metabolomics		1
Alanine	Amino acids	GC-QTOF-MS	RI	1108	89.0477	100/103/131/133/190, 116	🗸	MS-DIAL metabolomics		1
Pyroglutamic acid (Pyroglutamate)	Amino acids	GC-QTOF-MS	RI	1541	129.043	230/258/273, 156		MS-DIAL metabolomics	Schweiger et al., 2014	2
4-Aminobutyric acid (4-Aminobutyrate) or GABA	Amino acids	GC-QTOF-MS	RI	1548	103.063	86/100/216/304, 174		MS-DIAL metabolomics		2
Succinic acid (Succinate)	Organic acids	GC-QTOF-MS	RI	1318	118.027	129/133/172, 247	🗸	MS-DIAL metabolomics	Schweiger et al., 2014	1
Malic acid (Malate)	Organic acids	GC-QTOF-MS	RI	1501	134.022	101/133/175/217/245/307, 233	🗸	MS-DIAL metabolomics	Schweiger et al., 2014	1
Shikimic acid (Shikimate)	Organic acids	GC-QTOF-MS	RI	1825	174.053	133/255/372/462, 204	🗸	MS-DIAL metabolomics	Schweiger et al., 2014	1
α-Ketoglutaric acid (α-Ketoglutarate)	Organic acids	GC-QTOF-MS	RI	1600	146.022	89/112/156/170/229/288, 198	🗸	MS-DIAL metabolomics		1
Citric acid (Citrate)	Organic acids	GC-QTOF-MS	RI	1842	192.027	183/211/257/347/375/465, 273	🗸	MS-DIAL metabolomics	Schweiger et al., 2014	1
Dehydroascorbic acid (Dehydroascorbate)	Organic acids	GC-QTOF-MS	RI	1875	174.016	173/231/245/316, 157		MS-DIAL metabolomics	Schweiger et al., 2014	2
Ascorbic acid (Ascorbate)	Organic acids	GC-QTOF-MS	RI	1807	176.032	103/117/172/205, 89	🗸	MS-DIAL metabolomics	Schweiger et al., 2014	1
Quinic acid (Quinate)	Organic acids	GC-QTOF-MS	RI	1892	192.063	191/255/334/415, 345		MS-DIAL metabolomics	Schweiger et al., 2014	2
Fumaric acid (Fumarate)	Organic acids	GC-QTOF-MS	RI	1351	116.011	115/133/143/217, 245	🗸	MS-DIAL metabolomics	Schweiger et al., 2014	1
Putrescine	Polyamines	GC-QTOF-MS	RI	1755	88.1	86/100/130/146/200/214, 174		MS-DIAL metabolomics		2
Urea	Organic acid derivatives	GC-QTOF-MS	RI	1239	60.0324	99/130/189, 171		MS-DIAL metabolomics		2
2-Aminoethanol	Alkanolamines	GC-QTOF-MS	RI	1275	61.0528	86/100/133/262, 174		MS-DIAL metabolomics		2
Phosphoric acid (Phosphate)	Inorganic acids	GC-QTOF-MS	RI	1283	97.9769	211/225/283/314, 299		MS-DIAL metabolomics	Schweiger et al., 2014	2
N-acetyl-D-glucosamine	Amino sugars	GC-QTOF-MS	RI	2158/2172	221.09	103/117/129/157/205, 319		MS-DIAL metabolomics		2
Catechin	Flavonoids	UHPLC-Orbitrap-MS/MS	RT (min)	11	289.072	289.072		mzCloud		2
Epicatechin	Flavonoids	UHPLC-Orbitrap-MS/MS	RT (min)	11.86	289.072	289.072		mzCloud		2
Gallocatechins	Flavonoids	UHPLC-Orbitrap-MS/MS	RT (min)	9.04/10.24	305.067	305.067			Lee et al., 2005	2
Procyanidin B type dimer (catechin-catechin)	Flavonoids	UHPLC-Orbitrap-MS/MS	RT (min)	10.12/10.62/12.00/12.25	577.135	577.13605/289.07040			Gu et al., 2003; Li & Deinzer, 2007; Fraser et al., 2012; Callemien and Collin, 2008; Schmeda-Hirschmann et al., 2021	2
Procyanidin A type dimer (catechin-catechin)	Flavonoids	UHPLC-Orbitrap-MS/MS	RT (min)	14.13	575.119	575.12006/289.07040			Lv et al., 2015	2
Prodelphinidin B type dimer (catechin-gallocatechin)	Flavonoids	UHPLC-Orbitrap-MS/MS	RT (min)	8.51/9.38/11.12	593.13	593.13074/289.07083/305.06583			Gu et al., 2002; Callemien and Collin, 2008; Schmeda-Hirschmann et al., 2021	2
Prodelphinidin B type dimer (gallocatechin-gallocatechin)	Flavonoids	UHPLC-Orbitrap-MS/MS	RT (min)	9.4	609.125	609.12494/305.06552			Rösch et al., 2004; Callemien and Collin, 2008; Schmeda-Hirschmann et al., 2021	2
Procyanidin C type trimer (catechin-catechin-catechin)	Flavonoids	UHPLC-Orbitrap-MS/MS	RT (min)	8.29/10.75	865.199	865.19867/289.07083			Rösch et al., 2004; Li & Deinzer, 2007; Fraser et al., 2012; Callemien and Collin, 2008; Schmeda-Hirschmann et al., 2021	2
Prodelphinidin trimer (catechin-catechin-gallocatechin)	Flavonoids	UHPLC-Orbitrap-MS/MS	RT (min)	9.78/9.93	881.193	881.19373/289.07068/305.06509			Callemien and Collin, 2008; Schmeda-Hirschmann et al., 2021	2
Prodelphinidin trimer (catechin-gallocatechin-gallocatechin)	Flavonoids	UHPLC-Orbitrap-MS/MS	RT (min)	8.97	897.188	897.18799/289.07077/305.06555			Callemien and Collin, 2008; Schmeda-Hirschmann et al., 2021	2
Procyanidin tetramer	Flavonoids	UHPLC-Orbitrap-MS/MS	RT (min)	10.30/10.92/11.34/11.93	1153.26192 or 576.12732 as [M-2H]-2	1153.26250 or 576.12769/289.07132			Li et al., 2016	2
Epigallocatechin gallate	Flavonoids	UHPLC-Orbitrap-MS/MS	RT (min)	11.61/12.03	457.078	457.07797/305.06589/169.01321		mzCloud		2
Naringenin	Flavonoids	UHPLC-Orbitrap-MS/MS	RT (min)	18.73	271.061	271.061		mzCloud		2
Naringenin glucopyranoside	Flavonoids	UHPLC-Orbitrap-MS/MS	RT (min)	13.19/14.64/15.33	433.114	433.11395/271.06027		mzCloud		2
Eriodictyol	Flavonoids	UHPLC-Orbitrap-MS/MS	RT (min)	17.14	287.056	287.056		mzCloud		2
Eryodictyol O-hexoside	Flavonoids	UHPLC-Orbitrap-MS/MS	RT (min)	13.36	449.109	449.10895/287.05478			Hvattum, 2002	3
Apigenin	Flavonoids	UHPLC-Orbitrap-MS/MS	RT (min)	18.67	269.046	269.046		mzCloud		2
Apigenin O-glucoside (apigetrin)	Flavonoids	UHPLC-Orbitrap-MS/MS	RT (min)	14.23	431.098	431.09882/269.04367		mzCloud		2
Hispidulin	Flavonoids	UHPLC-Orbitrap-MS/MS	RT (min)	18.95	299.056	299.065		mzCloud		2
Aromadendrin O-glucoside	Flavonoids	UHPLC-Orbitrap-MS/MS	RT (min)	11.93	449.109	449.10901/287.05499		mzCloud		2
Taxifolin	Flavonoids	UHPLC-Orbitrap-MS/MS	RT (min)	14.34	303.051	303.051			Vacek et al. 2013	2
Kaempferol	Flavonoids	UHPLC-Orbitrap-MS/MS	RT (min)	18.94	285.04	285.041		mzCloud		2
Kaempferol O-galactoside (trifolin)	Flavonoids	UHPLC-Orbitrap-MS/MS	RT (min)	13.84	447.094	447.09369/285.03900		mzCloud		2
Kaempferol O-glucoside	Flavonoids	UHPLC-Orbitrap-MS/MS	RT (min)	14.1	447.094	447.09360/285.03894		mzCloud		2
Kaempferol O-arabinopyranoside (Juglalin)	Flavonoids	UHPLC-Orbitrap-MS/MS	RT (min)	14.49	417.083	417.08353/285.03922		mzCloud		2
Kaempferol O-rhamnoside (Afzelin)	Flavonoids	UHPLC-Orbitrap-MS/MS	RT (min)	15.17	431.099	431.09842/285.03922		mzCloud		2
Rhamnosyl-hexosyl-Kaempferol	Flavonoids	UHPLC-Orbitrap-MS/MS	RT (min)	13.00/13.43	593.152	593.15167/285.03937		mzCloud	Chen et al., 2015; Tirloni et al., 2018	2
Quercetin	Flavonoids	UHPLC-Orbitrap-MS/MS	RT (min)	17.24	301.035	301.036		mzCloud		2
Quercetin-3β-D-glucoside	Flavonoids	UHPLC-Orbitrap-MS/MS	RT (min)	13.27	463.089	463.0886/301.03348		mzCloud		2
Quercetin 3-O-rhamnoside (quercetrin)	Flavonoids	UHPLC-Orbitrap-MS/MS	RT (min)	14.16	447.094	447.09363/301.03424		mzCloud	Pawlowska et al., 2010; Qing et al., 2012	2
Quercetin O-rutinoside (rutin)	Flavonoids	UHPLC-Orbitrap-MS/MS	RT (min)	12.4	609.147	609.14697/301.03415		mzCloud		2
Quercetin O-pentosides	Flavonoids	UHPLC-Orbitrap-MS/MS	RT (min)	13.94/14.13	433.078	433.07800/301.03375			Pawlowska et al., 2010; Qing et al., 2012	2
Methoxyl quercetin (isorhamnetin)	Flavonoids	UHPLC-Orbitrap-MS/MS	RT (min)	19.26	315.051	315.051		mzCloud		2
Quercetin-(O-malonyl)-glucoside	Flavonoids	UHPLC-Orbitrap-MS/MS	RT (min)	13.69	549.089	549.08875/301.03342			Papetti et al., 2017	2
Myricetin	Flavonoids	UHPLC-Orbitrap-MS/MS	RT (min)	15.41	317.03	317.03		mzCloud		2
Myricetin O-rhamnoside (myricitrin)	Flavonoids	UHPLC-Orbitrap-MS/MS	RT (min)	13.15	463.088	463.08914/317.02899		mzCloud		2
Myricetin O-galactopyranoside	Flavonoids	UHPLC-Orbitrap-MS/MS	RT (min)	12.35	479.084	479.08389/317.02850		mzCloud		2
Myricetin hexose-deoxyhexoside	Flavonoids	UHPLC-Orbitrap-MS/MS	RT (min)	11.97	625.141	625.14148/317.02811			Gavrilova et al., 2011	2
Dihydroxybenzoic acids	Benzoic acids & derivatives	UHPLC-Orbitrap-MS/MS	RT (min)	7.49/8.99/9.01/11.52	153.019	153.019		mzCloud		2
Glucosylated dihydroxybenzoic acid	Benzoic acids & derivatives	UHPLC-Orbitrap-MS/MS	RT (min)	7.41/8.44/8.64/8.77/8.95	315.072	315.07230/153.02066		mzCloud		2
Glucosylated vanillic acids	Benzoic acids & derivatives	UHPLC-Orbitrap-MS/MS	RT (min)	8.67/9.72/11.72	329.088	329.08783/167.03389			Fischer et al., 2011	2
Salicylic acid O-glucoside	Benzoic acids & derivatives	UHPLC-Orbitrap-MS/MS	RT (min)	10.41	299.077	299.07721/137.02345			Ratzinger et al., 2009	2
Ferulic acid	Hydroxycinnamic acids & derivatives	UHPLC-Orbitrap-MS/MS	RT (min)	10.22/11.27/12.12	193.051	193.051		mzCloud	Kuhnert et al., 2010	2
Isoferulic acid	Hydroxycinnamic acids & derivatives	UHPLC-Orbitrap-MS/MS	RT (min)	14.24/14.69	193.051	193.051		mzCloud	Kuhnert et al., 2010	2
Glucosylated ferulic acid	Hydroxycinnamic acids & derivatives	UHPLC-Orbitrap-MS/MS	RT (min)	10.18	355.103	355.10352/193.04982			Tang et al., 2015; Yin et al., 2019	2
Feruloylquinic acid	Hydroxycinnamic acids & derivatives	UHPLC-Orbitrap-MS/MS	RT (min)	11.08/12.36	367.103	367.10336/193.04953/191.05484		mzCloud	Fang et al., 2002	2
Coumaric acid	Hydroxycinnamic acids & derivatives	UHPLC-Orbitrap-MS/MS	RT (min)	13.69	163.04	163.04		mzCloud		2
Hydroxycinnamic acids	Hydroxycinnamic acids & derivatives	UHPLC-Orbitrap-MS/MS	RT (min)	10.86/9.68	163.04	163.04		mzCloud		2
Coumaroylquinic acid	Hydroxycinnamic acids & derivatives	UHPLC-Orbitrap-MS/MS	RT (min)	10.65/11.84/12.00/12.71	337.093	337.09317/191.05499		mzCloud	Fang et al., 2002	2
Caffeic acid hexoside	Hydroxycinnamic acids & derivatives	UHPLC-Orbitrap-MS/MS	RT (min)	9.58/9.91/10.28/10.56	341.088	341.08771/179.03473			Yin et al., 2019	2
Caffeoylquinic acids (chlorogenic acids)	Hydroxycinnamic acids & derivatives	UHPLC-Orbitrap-MS/MS	RT (min)	10.72/10.92	353.088	353.08829/179.03432		mzCloud		2
Phlinoside A (glycoside ester of caffeic acid deriavatives)	Hydroxycinnamic acids & derivatives	UHPLC-Orbitrap-MS/MS	RT (min)	11.35	785.251	785.25146/179.03462		mzCloud	Petreska et al., 2011	2
Caffeoyl phenylethanoid glycoside (verbascoside)	Hydroxycinnamic acids & derivatives	UHPLC-Orbitrap-MS/MS	RT (min)	12.97	623.198	624.19824/179.03465		mzCloud	Petreska et al., 2011	2
Caffeoyl phenylethanoid glycoside (lavandulifolioside)	Hydroxycinnamic acids & derivatives	UHPLC-Orbitrap-MS/MS	RT (min)	12.71	755.24	755.24066/179.03441		mzCloud	Petreska et al., 2011	2
Arbutin (a hydroquinon glucoside)	Carbohydrate & conjugates	UHPLC-Orbitrap-MS/MS	RT (min)	4.96	271.082	271.082		mzCloud		2
Corchorifatty acid F	Fatty acids	UHPLC-Orbitrap-MS/MS	RT (min)	18.00/18.13	327.218	327.218		mzCloud		3
(6,6-Dimethylbicyclo[3.1.1]hept-2-yl)methyl 6-O-[(2R,3R,4R)-3,4-dihydroxy-4-(hydroxymethyl)tetrahydro-2-furanyl]-β-D-glucopyranoside (a glycosylated monoterpene)	Monoterpenoids	UHPLC-Orbitrap-MS/MS	RT (min)		447.224	447.224		mzCloud		2
Abietic acids	Diterpenoids	UHPLC-Orbitrap-MS/MS	RT (min)	20.21/22.11	301.217	301.218		mzCloud		3
Lariciresinol O-glucoside	Lignan & related	UHPLC-Orbitrap-MS/MS	RT (min)	12.46/13.03	521.203	521.203		mzCloud		2
Matairesinol	Lignan & related	UHPLC-Orbitrap-MS/MS	RT (min)	18.83	357.134	357.135		mzCloud		2
Trigalloyl hexosides	Hydrolyzable tannins	UHPLC-Orbitrap-MS/MS	RT (min)	11.69/11.92	635.089	635.08936/169.01385			García-Villalba et al., 2017	2
Tetragalloyl hexoside	Hydrolyzable tannins	UHPLC-Orbitrap-MS/MS	RT (min)	12.55	787.1	787.09918/169.01385			García-Villalba et al., 2017	2
Digallic acid	Hydrolyzable tannins	UHPLC-Orbitrap-MS/MS	RT (min)	11	321.025	321.02518/169.01393			Erşan et al., 2016	2
Ellagic acid	Hydrolyzable tannins	UHPLC-Orbitrap-MS/MS	RT (min)	13.43	300.999	300.999		mzCloud	García-Villalba et al., 2017	2
Galloyl-bisHHDP hexosides (casuarictin)	Hydrolyzable tannins	UHPLC-Orbitrap-MS/MS	RT (min)	10.54/12.18	935.07960 or 467.03616 as [M-2H]-2	935.07996/300.99838/169.01384			García-Villalba et al., 2017	2
Di-HHDP hexosides (pedunculagin)	Hydrolyzable tannins	UHPLC-Orbitrap-MS/MS	RT (min)	9.10/10.08	783.06864 or 391.03068 as [M-2H]-2	783.06891/300.99905			García-Villalba et al., 2017	2
Digalloyl HHDP hexoside	Hydrolyzable tannins	UHPLC-Orbitrap-MS/MS	RT (min)	11.27	785.08429 or 392.03851 as [M-2H]-2	785.08466/300.99850/169.01225			García-Villalba et al., 2017	2
Vescalagin/castalagin	Hydrolyzable tannins	UHPLC-Orbitrap-MS/MS	RT (min)	8.63/9.44	933.06395 or 466.02834 as [M-2H]-2	933.06427/300.99835			García-Villalba et al., 2017	2
Reference
Chen Y, Yu H, Wu H, Pan Y, Wang K, Jin Y, Zhang C. 2015. Characterization and quantification by LC-MS/MS of the chemical components of the heating products of the flavonoids extract in pollen typhae for transformation rule exploration. Molecules 20: 18352-18366.
Callemien, D., Collin, S. 2008. Use of RP-HPLC-ESI (–)-MS/MS to differentiate various proanthocyanidin isomers in lager beer extracts. Journal of the American Society of Brewing Chemists 66: 109-115.
Erşan, S., Güçlü Üstündağ, O.z., Carle, R., Schweiggert, R.M. 2016. Identification of phenolic compounds in red and green pistachio (Pistacia vera L.) hulls (exo-and mesocarp) by HPLC-DAD-ESI-(HR)-MS n. Journal of agricultural and food chemistry 64: 5334-5344.
García-Villalba, R., Espín, J.C., Tomás-Barberán, F.A., Rocha-Guzmán, N.E. 2017. Comprehensive characterization by LC-DAD-MS/MS of the phenolic composition of seven Quercus leaf teas. Journal of Food Composition and Analysis 63: 38-46.
Gavrilova, V., Kajdzanoska, M., Gjamovski, V., Stefova, M. 2011. Separation, characterization and quantification of phenolic compounds in blueberries and red and black currants by HPLC− DAD− ESI-MS n. Journal of agricultural and food chemistry 59: 4009-4018.
Gu L, Kelm MA, Hammerstone JF, Beecher G, Holden J, Haytowitz D, Prior RL. 2003. Screening of foods containing proanthocyanidins and their structural characterization using LC-MS/MS and thiolytic degradation. Journal of agricultural and food chemistry 51: 7513-7521.
Fang, N., Yu, S., Prior, R.L. 2002. LC/MS/MS characterization of phenolic constituents in dried plums. Journal of Agricultural and Food Chemistry, 50: 3579-3585.
Fraser K, Harrison SJ, Lane GA, Otter DE, Hemar Y, Quek S-Y, Rasmussen S. 2012. HPLC–MS/MS profiling of proanthocyanidins in teas: A comparative study. Journal of Food Composition and Analysis 26: 43-51.
Fischer, U.A., Carle, R., Kammerer, D.R. 2011. Identification and quantification of phenolic compounds from pomegranate (Punica granatum L.) peel, mesocarp, aril and differently produced juices by HPLC-DAD–ESI/MSn. Food chemistry 127: 807-821.
Hvattum, E. 2002. Determination of phenolic compounds in rose hip (Rosa canina) using liquid chromatography coupled to electrospray ionisation tandem mass spectrometry and diode‐array detection. Rapid Communications in Mass Spectrometry 16: 655-662.
Kuhnert, N., Jaiswal, R., Matei, M.F., Sovdat, T., Deshpande, S. 2010. How to distinguish between feruloyl quinic acids and isoferuloyl quinic acids by liquid chromatography/tandem mass spectrometry. Rapid Communications in Mass Spectrometry 24: 1575-1582.
Lee J-H, Johnson JV, Talcott ST. 2005. Identification of ellagic acid conjugates and other polyphenolics in muscadine grapes by HPLC-ESI-MS. Journal of agricultural and food chemistry 53: 6003-6010.
Li H-J, Deinzer ML. 2007. Tandem mass spectrometry for sequencing proanthocyanidins. Analytical chemistry 79: 1739-1748.
Li L, Zhang S, Cui Y, Li Y, Luo L, Zhou P, Sun B. 2016. Preparative separation of cacao bean procyanidins by high-speed counter-current chromatography. Journal of Chromatography B 1036: 10-19.
Lv, Q., Luo, F., Zhao, X., Liu, Y., Hu, G., Sun, C. et al. 2015. Identification of proanthocyanidins from litchi (Litchi chinensis Sonn.) pulp by LC-ESI-Q-TOF-MS and their antioxidant activity. PLoS One 10: e0120480.
Mullen W, Yokota T, Lean ME, Crozier A. 2003. Analysis of ellagitannins and conjugates of ellagic acid and quercetin in raspberry fruits by LC–MSn. Phytochemistry 64: 617-624.
Pawlowska, A.M., Camangi, F. & Braca, A. 2010. Quali-quantitative analysis of flavonoids of Cornus mas L.(Cornaceae) fruits. Food chemistry 119: 1257-1261.
Papetti, A., Maietta, M., Corana, F., Marrubini, G., Gazzani, G. 2017. Polyphenolic profile of green/red spotted Italian Cichorium intybus salads by RP-HPLC-PDA-ESI-MSn. Journal of Food Composition and Analysis 63: 189-197.
Petreska, J., Stefkov, G., Kulevanova, S., Alipieva, K., Bankova, V., Stefova, M. 2011. Phenolic compounds of mountain tea from the Balkans: LC/DAD/ESI/MSn profile and content. Natural product communications 6: 1934578X1100600107.
Qing L-S, Xue Y, Zhang J-G, Zhang Z-F, Liang J, Jiang Y, Liu Y-M, Liao X. 2012. Identification of flavonoid glycosides in Rosa chinensis flowers by liquid chromatography–tandem mass spectrometry in combination with 13C nuclear magnetic resonance. Journal of Chromatography A 1249: 130-137.
Rösch D, Krumbein A, Kroh LW. 2004. Antioxidant gallocatechins, dimeric and trimeric proanthocyanidins from sea buckthorn (Hippophae rhamnoides) pomace. European Food Research and Technology 219: 605-613.
Ratzinger, A., Riediger, N., Von Tiedemann, A., Karlovsky, P. 2009. Salicylic acid and salicylic acid glucoside in xylem sap of Brassica napus infected with Verticillium longisporum. Journal of plant research 122: 571-579.
Schmeda-Hirschmann, G., Antileo-Laurie, J., Theoduloz, C., Jiménez-Aspee, F., Avila, F., Burgos-Edwards, A. et al. 2021. Phenolic composition, antioxidant capacity and α-glucosidase inhibitory activity of raw and boiled Chilean Araucaria araucana kernels. Food Chemistry 350: 129241.
Schweiger R, Baier MC, Persicke M, Müller C. 2014. High specificity in plant leaf metabolic responses to arbuscular mycorrhiza. Nature communications 5: 1-11.
Sumner LW, Amberg A, Barrett D, Beale MH, Beger R, Daykin CA, Fan TW-M, Fiehn O, Goodacre R, Griffin JL. 2007. Proposed minimum reporting standards for chemical analysis. Metabolomics 3: 211-221.
Tirloni, C.A.S., Palozi, R.A.C., de Almeida Tomazetto, T., de Paula Vasconcelos, P.C., Souza, R.I.C., Dos Santos, A.C. et al. 2018. Ethnopharmacological approaches to kidney disease-prospecting an indigenous species from Brazilian Pantanal. Journal of ethnopharmacology 211: 47-57.
Vacek, J., Papoušková, B., Vrba, J., Zatloukalová, M., Křen, V., Ulrichová, J. 2013. LC–MS metabolic study on quercetin and taxifolin galloyl esters using human hepatocytes as toxicity and biotransformation in vitro cell model. Journal of pharmaceutical and biomedical analysis 86: 135-142.
Vogel G, Fiehn O, Jean‐Richard‐dit‐Bressel L, Boller T, Wiemken A, Aeschbacher RA, Wingler A. 2001. Trehalose metabolism in Arabidopsis: occurrence of trehalose and molecular cloning and characterization of trehalose‐6‐phosphate synthase homologues. Journal of experimental botany 52: 1817-1826.
Wang L, Halquist MS, Sweet DH. 2013. Simultaneous determination of gallic acid and gentisic acid in organic anion transporter expressing cells by liquid chromatography–tandem mass spectrometry. Journal of Chromatography B 937: 91-96.
Yin N-W, Wang S-X, Jia L-D, Zhu M-C, Yang J, Zhou B-J, Yin J-M, Lu K, Wang R, Li J-N. 2019. Identification and characterization of major constituents in different-colored rapeseed petals by UPLC–HESI-MS/MS. Journal of agricultural and food chemistry 67: 11053-11065.
