## Supplemental Table 3 for "Common and lifestyle-specific traits of mycorrhiza-associated metabolite alterations in plant roots reflects strategies of root-mycorrhizal interactions"

### Sheet: Juniperus virginiana
Table S2 | Data file of annotated compound of LC-MS measurements. The fold changes of mycorrhizal/non-mycorrhizal for each annotated compound and their P values are reported.
NM: non-mycorrhizal
P values: from two tail student t test of log-tranformed peak areas.
Fm: Funneliformis mosseae
Gm: Gigaspora margarita
Isomers that can not be umambiguously differnetiated are listed as the same compound annotate followed by a unique number
Compound class	Putatively annotated compound	Fm vs. non-mycorrhizal		Gm vs. non-mycorrhizal
		log2 (Fm/NM)	P value	log2 (Gm/NM)	P value
Flavan-3-ol	catechin	0.528146	2.47041e-06	0.303993	0.000101502
	epicatechin	-0.633713	1.79194e-07	-0.440388	0.00382024
	gallocatechin 1	0.976943	0.000152619	0.891318	3.4805e-05
	gallocatechin 2	-0.152551	0.581024	-0.190675	0.361907
	catechin O-hexoside 1	0.363663	0.802553	0.246249	0.624755
	catechin O-hexoside 2	1.08464	1.39999e-07	-0.184794	0.281607
	catechin O-hexoside 3	-0.357147	0.00685129	0.990829	0.00100901
	procyanidin A type	0.0764888	0.879053	0.181341	0.193701
	procyanidin B type 1	-0.158666	0.442104	-0.145651	0.491205
	procyanidin B type 2	0.429273	0.00343	0.247694	0.0595468
	procyanidin B type 3	0.508253	0.127148	0.470374	0.0255878
	procyanidin B type 4	0.128128	0.483213	-0.0440994	0.802971
	prodelphinidin B (gallocatechin-gallocatechin)	0.843745	0.0395998	1.04901	0.00874931
	procyanidin C type	0.530625	0.0238075	0.166997	0.307588
	procyanidin tetramer 1	0.122568	0.448354	0.103258	0.397789
	procyanidin tetramer 2	0.560514	0.00102467	0.525761	0.00377596
	procyanidin tetramer 3	0.0706562	0.909963	-0.353799	0.0555571
	procyanidin tetramer 4	0.770618	0.00247947	0.643755	0.00223637
	prodelphinidin B type (gallocatechin-catechin)	0.842325	0.0164546	0.991372	0.00039642
	prodelphinidin C type (catechin-gallocatechin-gallocatechin)	0.984397	0.0147739	1.20668	0.00157042
	prodelphinidin C type (catechin-catechin-gallocatechin) 1	0.89295	0.00823733	0.790802	0.00464766
	prodelphinidin C type (catechin-catechin-gallocatechin) 2	0.924729	0.00726372	1.11296	9.3082e-05
Flavonol	quercetin	-0.608935	0.000423421	-0.456332	0.00265834
	quercetin O-rutinoside (rutin)	-0.472394	0.0590993	-0.757341	0.00837979
	quercetin O-rhamnoside (quercetrin)	-0.600545	0.000145614	-0.453942	0.000393209
	quercetin glucoside	-1.07849	2.15984e-05	-0.768823	0.00343073
	kaempfero O-arabinoside(juglalin)	-0.672164	3.29643e-07	-0.510845	9.64831e-06
	kaempferol O-glucoside(astragalin)	-1.03103	4.18032e-06	-1.07126	6.01909e-06
	Kaempferol O-rhamnoside (Afzelin)	-0.434847	0.072145	-0.460746	0.046119
	kaempferol	-0.258139	0.190467	-0.189859	0.244312
	rhamnosyl-hexosyl-Kaempferol	-0.147701	0.0571333	-0.0184468	0.815352
	myricetin	-1.15354	0.00451498	-1.2992	0.000484782
	myricetin O-galactopyranoside	-1.29728	0.000354026	-1.01148	0.00080338
	myricetin O-rhamnopyranoside (myricitrin)	-1.59321	4.4883e-06	-1.39088	3.67687e-05
Flavanone	eryodictyol hexoside	0.379204	0.812584	1.35897	0.0198472
	naringenin hexoside 1	-0.54522	0.00160329	-0.760537	1.46865e-06
	naringenin hexoside 2	0.68454	0.00335578	0.858409	0.000747975
	naringenin	0.959647	5.30456e-05	0.937043	0.00709551
Flavanonol	aromadendrin glucoside	-1.00019	1.9921e-07	-0.624012	2.32924e-07
	taxifolin	0.0427472	0.658507	0.366325	0.0345438
Flavone	apigenin	-0.47812	0.176272	-0.260594	0.608612
	ambiapigenin O-glucoside	-0.491116	0.0258271	-0.204799	0.43589
	hispidulin	-0.745953	0.00194378	-0.465275	0.00593395
Hydroxybenzoic acid	dihydroxybenzoic acid 1	-0.777907	0.00015353	-0.773131	0.000406484
	dihydroxybenzoic acid 2	0.645437	0.182683	0.840313	0.0435195
	glucosylated dihydroxybenzoic acid 1	-0.767467	0.00182797	-0.449738	0.00324519
	glucosylated dihydroxybenzoic acid 2	0.198989	0.701535	0.385181	0.667639
	glucosylated vanillic acid	0.617364	0.086341	0.920356	0.0443422
Hydroxycinnamic acid	ferulic acid	1.24244	1.41538e-05	1.14205	6.43596e-06
	isoferulic acid	0.155774	0.329414	-0.179287	0.373526
	feruloyl glucose	0.269512	0.219791	0.340186	0.182195
	coumaroylquinic acid 1	0.0696597	0.938963	0.144848	0.435158
	coumaroylquinic acid 2	-0.573837	0.00181307	-0.378095	0.0015339
	caffeic acid hexoside 1	0.345684	0.0028414	0.17042	0.0209488
	caffeic acid hexoside 2	0.686403	0.00264474	0.500807	0.000419711
	caffeoylquinic acid 1	0.123689	0.22168	0.163118	0.0771953
	caffeoylquinic acid 2	0.34239	0.000249887	0.257902	0.000435885
	phlinoside A (glycoside ester of caffeic acid deriavatives)	0.441243	0.000912807	0.430615	0.00264681
Others	lariciresinol O-glucoside	-1.908	6.5142e-07	-1.56091	1.03442e-06
	matairesinol	-0.0647773	0.672862	-0.0171699	0.804445
	corchorifatty acid F 1	2.11654	1.90678e-07	2.43865	1.77821e-06
	corchorifatty acid F 2	0.798277	0.00640789	1.90765	0.000236394
	abietic acid 1	-0.49961	0.347749	-0.565058	0.318803
	abietic acid 2	-0.530686	0.557458	-1.22887	0.5601
	Glycosylated monoterpene	0.22824	0.0728633	0.0940648	0.863176
	arbutin	-0.0870876	0.467177	-0.0131534	0.942751

### Sheet: Liriodendron tulipifera
Table S2 | Data file of annotated compound of LC-MS measurements. The fold changes of mycorrhizal/non-mycorrhizal for each annotated compound and their P values are reported.
NM: non-mycorrhizal
P values: from two tail student t test of log-tranformed peak areas.
Fm: Funneliformis mosseae
Gm: Gigaspora margarita
Isomers that can not be umambiguously differnetiated are listed as the same compound annotate followed by a unique number
Compound class	Putatively annotated compound	Fm vs. non-mycorrhizal		Gm vs. non-mycorrhizal
		log2 (Fm/NM)	P value	log2 (Gm/NM)	P value
Flavan-3-ol	catechin	2.92818	1.37259e-08	3.01403	1.03384e-05
	epicatechin	0.538375	0.274415	0.116347	0.902617
	gallocatechin	4.03733	3.9964e-06	2.55897	0.000953179
	catechin O-hexoside 1	1.4912	0.000137289	1.08309	0.0333617
	catechin O-hexoside 2	0.257937	0.237184	0.0537183	0.942775
	procyanidin A type	0.433749	8.73683e-06	1.07805	0.00026234
	procyanidin B type 1	0.510251	0.0336273	1.05759	0.00329842
	procyanidin B type 2	1.61145	1.31035e-05	1.83298	0.000312352
	procyanidin B type 3	1.41275	0.000797481	1.53095	0.00490686
	procyanidin C type 1	1.09997	0.00172171	1.36608	0.00110613
	procyanidin C type 2	2.12725	0.000334679	1.90462	0.000459724
	procyanidin tetramer 1	1.33521	0.00255625	2.15885	0.000191736
	procyanidin tetramer 2	1.3296	0.000124456	1.7111	0.00200345
	procyanidin tetramer 3	1.09887	0.00279627	1.21023	0.0113149
	procyanidin tetramer 4	0.400089	0.306419	1.25356	0.00527002
Flavonol	quercetin	-0.862205	0.970343	-1.74	0.408655
	quercetin O-rutinoside (rutin)	0.796503	0.132692	0.763136	0.293947
	quercetin glucoside	-0.592692	0.0834804	0.382214	0.590761
	quercetin O-malonyl-glucoside	-0.165312	0.315301	-0.450588	0.0419173
	kaempferol	-2.38704	0.224137	-4.37921	0.0452583
	Kaempferol O-rhamnoside (Afzelin)	0.420642	0.00278307	0.324214	0.0172567
	kaempferol galactoside (trifolin)	1.97941	8.90015e-10	1.04502	6.78576e-06
	rhamnosyl-hexosyl-Kaempferol 1	-0.561556	0.000560615	-0.78981	0.000224962
	rhamnosyl-hexosyl-Kaempferol 2	1.48798	4.37261e-06	0.721273	0.0115267
	Myricetin hexose-deoxyhexoside	0.516221	0.103697	-0.437321	0.102367
Flavanone	naringenin	0.762415	1.62004e-05	0.796371	3.88669e-05
Flavanonol	aromadendrin glucoside	1.43955	0.00044798	0.986839	0.0312002
Flavone	methoxyflavone (hispidulin)	3.77141	1.03685e-10	2.63282	1.82122e-06
Hydroxybenzoic acid	glucosylated vanillic acid 1	0.833305	3.96269e-07	0.654124	0.000261064
	glucosylated vanillic acid 2	0.163743	0.709221	-0.225301	0.317023
	glucosylated dihydroxybenzoic acid	-0.837584	0.00184401	-1.33878	0.000674607
Hydroxycinnamic acid	ferulic acid	-0.00223866	0.833586	-0.193029	0.470547
	isoferulic acid	1.82479	1.81481e-07	2.04073	2.90078e-06
	feruloylquinic acid 1	-0.561902	0.0544779	-0.390395	0.168464
	feruloylquinic acid 2	3.72337	3.22705e-06	3.08764	5.25915e-07
	coumaric acid	0.887117	0.0259215	2.54257	1.08705e-05
	coumaroylquinic acid 1	0.298274	0.573776	0.850764	0.0112037
	coumaroylquinic acid 2	4.5208	5.61733e-07	2.17789	1.46795e-06
	caffeic acid O-glucoside 1	2.78799	1.04117e-11	2.56548	1.84628e-07
	caffeic acid O-glucoside 2	1.13024	0.000320741	1.35622	0.011518
	caffeoylquinic acid 1	-0.342544	0.0172951	-0.00723401	0.98059
	caffeoyl phenylethanoid glycoside (verbascoside)	0.702575	2.103e-09	0.423703	0.00193436
	caffeoyl phenylethanoid glycoside (lavandulifolioside)	4.3353	1.84878e-06	3.03352	3.68448e-06
	phlinoside A (glycoside ester of caffeic acid deriavatives)	0.0496754	0.454268	-0.155287	0.111228
Others	Lariciresinol O-glucoside	-1.41841	5.11317e-06	-1.07926	0.0023531
	Glycosylated monoterpene	-0.492845	0.180142	0.14657	0.666212
	corchorifatty acid F	6.4512	2.44409e-12	6.65255	9.86852e-09

### Sheet: Pinus taeda
Table S2 | Data file of annotated compound of LC-MS measurements. The fold changes of mycorrhizal/non-mycorrhizal for each annotated compound and their P values are reported.
NM: non-mycorrhizal
P values: from two tail student t test of log-tranformed peak areas.
Sb: Suillus brevipes
Ss: Sordariales sp.
Sl: Suillus luteus
Isomers that can not be umambiguously differnetiated are listed as the same compound annotate followed by a unique number
Compound class	Putatively annotated compound	Sb vs. non-mycorrhizal		Ss vs. non-mycorrhizal		Sl vs. non-mycorrhizal
		log2 (Sb/NM)	P value	log2 (Ss/NM)	P value	log2 (Sl/NM)	P value
Flavan-3-ol	catechin	0.961601	7.50834e-08	0.715892	0.000378965	-0.364881	0.134479
	epicatechin	0.357505	0.00768215	0.0352947	0.814719	-0.661799	0.000471854
	gallocatechin	0.146279	0.290637	0.197905	0.218764	-1.08058	0.000450453
	catechin O-hexoside 1	2.07905	0.000364465	1.88938	0.000195454	0.659058	0.128893
	catechin O-hexoside 2	2.71037	3.59809e-07	1.65586	0.000108894	0.314296	0.278492
	catechin O-hexoside 3	3.49652	1.28203e-08	2.23174	5.88005e-06	1.10776	0.00811054
	procyanidin A type 1	0.964062	6.54302e-05	0.192508	0.443456	0.201549	0.423852
	procyanidin A type 2	5.37037	4.53879e-09	0.848718	0.0143415	0.852803	0.164449
	procyanidin B type 1	1.26363	2.84476e-06	0.914125	0.00043526	-0.0445169	0.995054
	procyanidin B type 2	1.19652	0.000909191	0.706867	0.106219	-0.587415	0.512529
	procyanidin B type 3	1.61978	6.60635e-10	1.03528	0.00105764	-0.0777626	0.829417
	procyanidin B type 4	0.877048	0.000300623	0.699556	0.0150675	-0.648462	0.117987
	prodelphinidin B type (gallocatechin-catechin) 1	-0.53559	0.000107863	-0.081353	0.665402	-0.928061	0.000312541
	prodelphinidin B type (gallocatechin-catechin) 2	-0.274458	0.126807	0.162368	0.416145	-0.853964	0.00764799
	procyanidin C type 1	0.576572	0.00614583	0.544361	0.0270893	-0.0297116	0.994448
	procyanidin C type 2	1.32457	6.55901e-06	0.979757	0.000344693	-0.241326	0.497609
	procyanidin C type 3	1.6867	0.0759179	1.08836	0.403239	1.38361	0.0184511
	prodelphinidin C type (catechin-catechin-gallocatechin) 1	0.562697	0.105974	0.0780831	0.732743	-0.092124	0.927088
	procyanidin tetramer 1	1.28286	2.49321e-07	0.908017	0.0222194	0.221549	0.439789
	procyanidin tetramer 2	0.961633	1.0147e-05	0.825383	0.0005555	-0.186454	0.551394
	procyanidin tetramer 3	1.13795	0.0002426	0.888306	0.00232853	-0.387372	0.33741
	procyanidin tetramer 4	1.11288	0.000988674	0.990382	0.00235018	0.171764	0.469921
Flavonol	quercetin	1.83217	0.000165072	0.852583	0.00655295	0.367612	0.319495
	quercetin O-rhamnoside (quercetrin)	-1.02456	5.68464e-06	-0.414336	0.0628455	-0.731648	0.00832865
	quercetin glucoside	-0.646946	0.0233357	0.357847	0.194808	-0.794133	0.0732814
	quercetin arabinoside	-0.655343	0.0151172	0.311207	0.236207	-0.668969	0.136404
	methoxy quercetin (isorhamnetin)	1.69109	0.000231762	0.988105	0.19212	1.99703	0.0103286
	kaempferol	2.46253	0.000258037	1.8214	0.335346	2.02484	0.0224868
	kaempferol galactoside (trifolin)	4.01678	0.000203097	3.08721	0.202901	0.984523	0.27139
	kaempfero O-arabinoside(juglalin)	-0.255194	0.16381	-0.206398	0.411897	-0.515713	0.0835672
	Kaempferol O-rhamnoside (Afzelin)	0.658948	0.0925017	-0.329041	0.317637	-0.492866	0.244375
	myricetin	0.983227	0.00207655	0.3518	0.275907	-0.236817	0.560415
	myricetin O-rhamnopyranoside (myricitrin)	-1.33117	2.27706e-07	-0.686168	0.00504859	-0.828391	0.00484937
	myricetin O-galactopyranoside	-1.09399	0.00266397	-0.153488	0.961582	-0.887448	0.0701995
	myricetin glucoside	-0.409984	0.0601901	-0.418143	0.408394	-0.725054	0.134332
Flavanone	eriodictyol	2.50586	1.15397e-05	1.32231	0.0104459	1.13772	0.00606073
	naringenin	2.07694	0.00347836	1.10825	0.117372	1.01847	0.0507206
	naringenin glucoside 1	1.13873	0.789231	2.55175	0.0181371	-0.348197	0.915643
	naringenin glucoside 2	1.63614	2.48854e-06	1.61398	0.00181822	0.504057	0.143143
	naringenin glucoside 3	0.32161	0.134373	0.365291	0.276631	-0.0510489	0.855709
Flavanonol	aromadendrin O-glucoside	-0.674243	8.91859e-06	-0.0753476	0.596425	-0.78682	0.0010572
	taxifolin	1.31637	0.0124075	0.0158964	0.432833	-0.240013	0.830983
Flavone	apigenin	1.98588	0.000351365	1.29178	0.192152	1.22647	0.071621
	hispidulin	0.322742	0.149713	0.0741782	0.282966	0.409002	0.00525633
	apigenin 7-glucoside (apigetrin)	2.31702	5.0627e-05	1.22217	0.13844	-0.390023	0.469037
Hydroxybenzoic acid	dihydroxybenzoic acid 1	-0.744492	0.00119304	-0.427662	0.106137	-0.637955	0.058376
	dihydroxybenzoic acid 2	-0.727044	0.00207385	-0.542603	0.0362716	-0.417572	0.186804
	dihydroxybenzoic acid 3	-0.0322067	0.832455	1.10914	0.0258255	0.0919393	0.727524
	dihydroxybenzoic acid 4	1.9844	8.48261e-07	1.37063	0.00025485	-1.83422	0.00107922
	glucosylated vanillic acid 1	-0.111681	0.541464	0.0611217	0.575724	-0.819264	0.00560605
	glucosylated vanillic acid 2	-0.499789	0.0456746	-0.309454	0.267412	-0.861149	0.0310517
	glucosylated vanillic acid 3	0.363509	0.200699	0.297512	0.796631	0.909695	0.35616
Hydroxycinnamic acid	ferulic acid 1	-0.38772	0.176837	0.390264	0.21778	-0.773573	0.0895182
	ferulic acid 2	1.06099	1.51722e-06	0.702422	0.00192584	-0.39522	0.0957802
	isoferulic acid 1	0.765683	0.00221866	0.227722	0.449534	2.6284	3.22104e-06
	isoferulic acid 2	0.859753	0.0112708	0.0149552	0.91576	0.17289	0.554701
	p-coumaric acid	1.31131	1.7079e-05	1.38047	0.00375151	-0.118782	0.602917
	hydroxycinnamic acid 1	1.85671	0.00050638	0.0507434	0.793418	1.52848	0.00233773
	hydroxycinnamic acid 2	-0.342135	0.0969444	-0.27248	0.222592	-0.790114	0.0277842
	coumaroylquinic acid 1	-0.437548	0.159151	-1.1371	0.0156261	-1.10954	0.0284987
	coumaroylquinic acid 2	1.97929	0.000549661	0.626021	9.88941e-05	-0.198087	0.101505
	coumaroylquinic acid 3	0.462693	0.015495	0.259827	0.112424	-0.404678	0.133708
	caffeic acid glucoside 1	2.33626	6.35744e-09	3.14811	4.52881e-08	0.932678	0.0571971
	caffeic acid glucoside 2	2.27437	1.04921e-09	2.59146	1.14043e-06	0.640298	0.431068
Others	lariciresinol O-glucoside	-0.0747907	0.71082	-0.307865	0.652074	0.516952	0.869009
	corchorifatty acid F 1	1.32413	0.000195935	1.13168	0.00276311	2.08112	0.000516624
	corchorifatty acid F 2	1.45787	0.000316942	0.983617	0.0309508	2.84805	5.81088e-05
	arbutin	1.88867	4.06003e-05	7.67443	9.6785e-13	1.0617	0.0165983

### Sheet: Quercus macrocarpa
Table S2 | Data file of annotated compound of LC-MS measurements. The fold changes of mycorrhizal/non-mycorrhizal for each annotated compound and their P values are reported.
NM: non-mycorrhizal
P values: from two tail student t test of log-tranformed peak areas.
Ts: Tuber sp.
Isomers that can not be umambiguously differnetiated are listed as the same compound annotate followed by a unique number
Compound class	Putatively annotated compound	Ts vs. non-mycorrhizal
		log2 (Ts/NM)	P value
Flavan-3-ol	catechin	0.672247	0.00239762
	epicatechin	0.41914	0.145752
	gallocatechin 1	0.727643	0.0118147
	gallocatechin 2	-0.937053	0.521518
	catechin O-hexoside 1	1.01662	0.0115935
	catechin O-hexoside 2	2.67101	0.00181153
	epigallocatechin gallate	0.658198	0.12476
	gallocatechin gallate	-0.0254999	0.731
	epicatechin 5-gallate	0.630759	0.0789318
	procyanidin B type 1	0.597899	0.0146912
	procyanidin B type 2	0.632472	0.0283519
	procyanidin B type 3	0.887772	0.00304935
	procyanidin B type 4	0.797886	0.0124441
	procyanidin C type 1	0.533998	0.266987
	procyanidin C type 2	0.808718	0.0561366
	procyanidin tetramer 1	1.21075	0.00690474
	procyanidin tetramer 2	0.821838	0.0480806
	procyanidin tetramer 3	0.75874	0.0553774
	procyanidin tetramer 4	0.494854	0.505446
	prodelphinidin B type (gallocatechin-catechin) 1	0.613328	0.000539165
	prodelphinidin B type (gallocatechin-catechin) 2	0.940289	0.0142845
	prodelphinidin B type (gallocatechin-catechin) 3	0.84837	0.00167543
	prodelphinidin C type (catechin-gallocatechin-gallocatechin) 1	0.500674	0.0347961
	prodelphinidin C type (catechin-gallocatechin-gallocatechin) 2	1.1815	0.00567238
	prodelphinidin C type (catechin-catechin-gallocatechin) 1	0.366691	0.0753686
	prodelphinidin C type (catechin-catechin-gallocatechin) 2	0.678212	0.0336765
	prodelphinidin C type (catechin-catechin-gallocatechin) 3	0.30234	0.320708
	prodelphinidin C type (catechin-catechin-gallocatechin) 4	1.27555	0.000676074
Flavonol	quercetin	-0.271833	0.326047
	quercetin O-rutinoside (rutin)	-0.0489625	0.862781
	quercetin arabinopyranoside	-1.75989	0.199103
	quercetin O-rhamnoside (quercetrin)	-2.44291	0.445474
	quercetin glucoside	0.606227	0.514737
	methoxyl quercetin (isorhamnetin)	-0.510509	0.326504
	kaempferol	-0.451442	0.237932
	kaempferol O-glucoside	0.758527	0.096413
	Kaempferol O-rhamnoside (Afzelin)	-0.0581	0.950035
	kaempferol pentoside	-0.485596	0.379925
	kaempferol rhamnoside	-0.322863	0.319844
	myricetin O-galactopyranoside	0.819405	0.257259
	myricetin	0.413668	0.882154
	myricetin O-rhamnopyranoside (myricitrin)	-1.07753	0.547984
Flavanone	naringenin hexoside 1	3.15035	0.00030213
	naringenin hexoside 2	1.59213	0.00032554
Flavanonol	aromadendrin glucoside	0.179759	0.448968
Flavone	apigenin 7-glucoside (apigetrin)	-0.231979	0.674883
	methoxyflavone (hispidulin)	-0.550688	0.21694
Hydroxybenzoic acid	dihydroxybenzoic acid 1	0.30939	0.179401
	dihydroxybenzoic acid 2	1.17037	0.0434868
	dihydroxybenzoic acid 3	1.05298	0.0139928
	dihydroxybenzoic acid 4	0.617055	0.0301958
	salicylic acid glucoside	0.827434	0.231584
	glucosylated vanillic acid 1	0.350543	0.00624548
	glucosylated vanillic acid 2	0.0421756	0.921351
Hydroxycinnamic acid	ferulic acid 1	-0.492313	0.500321
	ferulic acid 2	-0.0124762	0.345404
	isoferulic acid	-1.73172	0.0212879
	coumaric acid	-0.399196	0.287569
	caffeic acid hexoside 1	0.501461	0.0938405
	caffeic acid hexoside 2	-0.367125	0.742245
	caffeoylquinic acid	-0.789294	0.729132
	coumaroylquinic acid 1	0.171637	0.717291
	coumaroylquinic acid 2	1.60958	0.0214195
Hydrolyzable tannins_gallotannins	trigalloyl hexoside 1	-0.00355273	0.995454
	trigalloyl hexoside 2	-0.0554423	0.823602
	tetragalloyl hexoside	-0.18086	0.748084
	digallic acid	-0.745782	0.630507
Hydrolyzable tannins_ellagitannins	ellagic acid	-0.456464	0.0146071
	galloyl-bisHHDP hexoside (casuarictin) 1	-0.522195	0.345135
	galloyl-bisHHDP hexoside (casuarictin) 2	0.926979	0.465038
	diHHDP-hexoside (pedunculagin) 1	-0.10531	0.859183
	diHHDP-hexoside (pedunculagin) 2	0.150157	0.391574
	digalloyl HHDP hexoside	-0.338869	0.687332
	castalagin	-0.246882	0.0570487
	vescalagin	0.105363	0.410392
Others	corchorifatty acid F 1	0.748054	0.027021
	corchorifatty acid F 2	0.733798	0.0222064
	arbutin	9.1305	6.16242e-10
